# SARS-CoV-2 mRNA vaccine is re-adenylated *in vivo*, enhancing antigen production and immune response

**DOI:** 10.1101/2022.12.01.518149

**Authors:** Paweł S Krawczyk, Olga Gewartowska, Michał Mazur, Wiktoria Orzeł, Katarzyna Matylla-Kulińska, Sebastian Jeleń, Paweł Turowski, Tomasz Śpiewla, Bartosz Tarkowski, Agnieszka Tudek, Aleksandra Brouze, Aleksandra Wesołowska, Dominika Nowis, Jakub Gołąb, Joanna Kowalska, Jacek Jemielity, Andrzej Dziembowski, Seweryn Mroczek

## Abstract

Though mRNA vaccines against COVID-19 have revolutionized vaccinology and have been administered in billions of doses, we know incredibly little about how mRNA vaccines are metabolized *in vivo*. Here we implemented enhanced nanopore Direct RNA sequencing (eDRS), to enable the analysis of single Moderna’s mRNA-1273 molecules, giving *in vivo* information about the sequence and poly(A) tails.

We show that mRNA-1273, with all uridines replaced by N1-methylpseudouridine (mΨ), is terminated by a long poly(A) tail (~100 nucleotides) followed by an mΨCmΨAG sequence. In model cell lines, mRNA-1273 is swiftly degraded in a process initiated by the removal of mΨCmΨAG, followed by CCR4-NOT-mediated deadenylation. In contrast, intramuscularly inoculated mRNA-1273 undergoes more complex modifications. Notably, mRNA-1273 molecules are re-adenylated after mΨCmΨAG removal. Detailed analysis of immune cells involved in antigen production revealed that in macrophages, after mΨCmΨAG removal, vaccine mRNA is very efficiently re-adenylated, and poly(A) tails can reach up to 200A. In contrast, in dendritic cells, vaccine mRNA undergoes slow deadenylation-dependent decay. We further demonstrate that enhancement of mRNA stability in macrophages is mediated by TENT5 poly(A) polymerases, whose expression is induced by the vaccine itself. Lack of TENT5-mediated re-adenylation results in lower antigen production and severely compromises specific immunoglobulin production following vaccination.

Together, our findings provide an unexpected principle for the high efficacy of mRNA vaccines and open new possibilities for their improvement. They also emphasize that, in addition to targeting a protein of interest, the design of mRNA therapeutics should be customized to its cellular destination.
