## Supplementary Table 2 for "SARS-CoV-2 mRNA vaccine is re-adenylated *in vivo*, enhancing antigen production and immune response"

### Sheet: Supplementary Table 2
cluster	GO:BP term	p.value	intersection size
1	GO:0006082 organic acid metabolic process	3.42323e-55	167
1	GO:0043436 oxoacid metabolic process	2.32547e-54	165
1	GO:0019752 carboxylic acid metabolic process	4.66326e-54	163
1	GO:0044281 small molecule metabolic process	6.11138e-54	234
1	GO:0032787 monocarboxylic acid metabolic process	1.28968e-52	134
1	GO:0006631 fatty acid metabolic process	2.25944e-47	107
1	GO:0006629 lipid metabolic process	2.16143e-46	192
1	GO:0044255 cellular lipid metabolic process	2.56302e-41	153
1	GO:0046395 carboxylic acid catabolic process	3.46159e-41	75
1	GO:0016054 organic acid catabolic process	6.62016e-41	75
1	GO:0044282 small molecule catabolic process	3.71108e-37	87
1	GO:0009062 fatty acid catabolic process	2.82079e-36	50
1	GO:0019395 fatty acid oxidation	2.13226e-34	51
1	GO:0034440 lipid oxidation	5.49728e-33	51
1	GO:0072329 monocarboxylic acid catabolic process	1.18247e-32	52
1	GO:0006635 fatty acid beta-oxidation	4.5833e-30	40
1	GO:0044242 cellular lipid catabolic process	2.40137e-29	61
1	GO:0016042 lipid catabolic process	1.51349e-27	73
1	GO:0030258 lipid modification	2.71901e-23	54
1	GO:1901575 organic substance catabolic process	1.72575e-22	190
1	GO:0009056 catabolic process	2.23985e-20	207
1	GO:0006796 phosphate-containing compound metabolic process	1.14843e-19	222
1	GO:0006793 phosphorus metabolic process	1.35865e-19	223
1	GO:0009719 response to endogenous stimulus	1.82111e-19	165
1	GO:0019216 regulation of lipid metabolic process	2.16376e-18	64
1	GO:0006641 triglyceride metabolic process	5.36003e-18	33
1	GO:0044248 cellular catabolic process	6.80947e-18	172
1	GO:0006639 acylglycerol metabolic process	7.64005e-18	37
1	GO:0062012 regulation of small molecule metabolic process	1.00595e-17	41
1	GO:0009725 response to hormone	1.03705e-17	107
2	GO:0002376 immune system process	1.15658e-43	204
2	GO:0048583 regulation of response to stimulus	7.90702e-40	250
2	GO:0001775 cell activation	2.42589e-31	103
2	GO:0002682 regulation of immune system process	2.57961e-31	143
2	GO:0006955 immune response	5.11839e-31	116
2	GO:0045321 leukocyte activation	6.71388e-30	122
2	GO:0051179 localization	5.28489e-29	313
2	GO:0016192 vesicle-mediated transport	9.30503e-29	140
2	GO:0016477 cell migration	1.66236e-26	137
2	GO:0048584 positive regulation of response to stimulus	2.0331e-26	158
2	GO:0051234 establishment of localization	2.17189e-26	279
2	GO:0042110 T cell activation	2.82254e-26	65
2	GO:0006810 transport	5.17681e-26	272
2	GO:0001816 cytokine production	6.36008e-26	86
2	GO:0046649 lymphocyte activation	6.43197e-26	82
2	GO:0001817 regulation of cytokine production	1.81413e-25	85
2	GO:0009966 regulation of signal transduction	2.42624e-25	197
2	GO:0065009 regulation of molecular function	8.73689e-25	200
2	GO:0035556 intracellular signal transduction	3.14782e-24	167
2	GO:0051641 cellular localization	6.88594e-24	219
2	GO:0006954 inflammatory response	1.18088e-23	62
2	GO:0050776 regulation of immune response	2.12053e-23	98
2	GO:0048518 positive regulation of biological process	2.29625e-23	351
2	GO:0048870 cell motility	3.15622e-23	121
2	GO:0009605 response to external stimulus	8.54693e-23	175
2	GO:0050896 response to stimulus	1.48306e-22	297
2	GO:0006909 phagocytosis	3.37252e-22	40
2	GO:0050790 regulation of catalytic activity	1.37444e-21	145
2	GO:0023051 regulation of signaling	2.75699e-21	211
2	GO:0010646 regulation of cell communication	1.20876e-20	209
3	GO:0002376 immune system process	2.72929e-109	478
3	GO:0006952 defense response	1.50767e-92	343
3	GO:0006955 immune response	8.02355e-89	344
3	GO:0006950 response to stress	7.5392e-88	542
3	GO:0009605 response to external stimulus	1.39249e-83	456
3	GO:0009607 response to biotic stimulus	2.2156e-82	261
3	GO:0051707 response to other organism	5.51742e-82	257
3	GO:0043207 response to external biotic stimulus	9.19631e-82	257
3	GO:0098542 defense response to other organism	1.50676e-79	263
3	GO:0044419 biological process involved in interspecies interaction between organisms	1.15185e-78	264
3	GO:0002682 regulation of immune system process	5.6468e-73	287
3	GO:0048518 positive regulation of biological process	3.62343e-69	698
3	GO:0045087 innate immune response	4.75528e-69	213
3	GO:0032101 regulation of response to external stimulus	1.29207e-65	181
3	GO:0048583 regulation of response to stimulus	2.3254e-64	490
3	GO:0034097 response to cytokine	9.97053e-61	228
3	GO:0080134 regulation of response to stress	1.89251e-60	250
3	GO:0031347 regulation of defense response	5.95707e-60	139
3	GO:0048522 positive regulation of cellular process	2.42771e-59	627
3	GO:0050776 regulation of immune response	1.2082e-58	199
3	GO:0048584 positive regulation of response to stimulus	2.80219e-52	324
3	GO:0051239 regulation of multicellular organismal process	7.6084e-52	372
3	GO:0071345 cellular response to cytokine stimulus	1.34356e-51	202
3	GO:0051240 positive regulation of multicellular organismal process	3.30146e-49	216
3	GO:0070887 cellular response to chemical stimulus	5.27087e-49	416
3	GO:0001775 cell activation	5.55403e-49	212
3	GO:0002831 regulation of response to biotic stimulus	7.39681e-49	95
3	GO:0009615 response to virus	3.35561e-48	92
3	GO:0045321 leukocyte activation	7.3707e-47	162
3	GO:0001816 cytokine production	1.41014e-46	161
