## Supplementary Table 4 for "SARS-CoV-2 mRNA vaccine is re-adenylated *in vivo*, enhancing antigen production and immune response"

### Sheet: Supplementary Table 4
cluster	GO:BP term	p.value	intersection size
1	GO:0006955 immune response	6.78772e-19	34
1	GO:0048002 antigen processing and presentation of peptide antigen	1.02004e-18	13
1	GO:0002376 immune system process	8.13514e-18	39
1	GO:0019882 antigen processing and presentation	7.96974e-16	13
1	GO:0002478 antigen processing and presentation of exogenous peptide antigen	2.12014e-14	9
1	GO:0019884 antigen processing and presentation of exogenous antigen	1.38054e-13	9
1	GO:0002682 regulation of immune system process	2.58348e-13	27
1	GO:0006952 defense response	7.60777e-13	28
1	GO:0009605 response to external stimulus	1.05006e-12	35
1	GO:0002684 positive regulation of immune system process	4.3122e-12	22
1	GO:0045087 innate immune response	5.75117e-12	21
1	GO:0002474 antigen processing and presentation of peptide antigen via MHC class I	2.44742e-11	6
1	GO:0002250 adaptive immune response	1.30319e-10	16
1	GO:0098542 defense response to other organism	1.32202e-10	22
1	GO:0044419 biological process involved in interspecies interaction between organisms	2.29156e-10	26
1	GO:0051707 response to other organism	2.81924e-10	25
1	GO:0043207 response to external biotic stimulus	2.96676e-10	25
1	GO:0009607 response to biotic stimulus	4.84495e-10	25
1	GO:0006950 response to stress	8.01898e-10	36
1	GO:0002460 adaptive immune response based on somatic recombination of immune receptors built from immunoglobulin superfamily domains	2.75933e-09	12
1	GO:0019886 antigen processing and presentation of exogenous peptide antigen via MHC class II	3.43439e-09	6
1	GO:0048584 positive regulation of response to stimulus	5.31647e-09	27
1	GO:0002495 antigen processing and presentation of peptide antigen via MHC class II	1.37069e-08	6
1	GO:0002504 antigen processing and presentation of peptide or polysaccharide antigen via MHC class II	2.46395e-08	6
1	GO:0002252 immune effector process	3.47757e-08	14
1	GO:0002443 leukocyte mediated immunity	3.72833e-08	12
1	GO:0002428 antigen processing and presentation of peptide antigen via MHC class Ib	5.18905e-08	5
1	GO:0002449 lymphocyte mediated immunity	5.35193e-08	11
1	GO:0002475 antigen processing and presentation via MHC class Ib	7.32508e-08	5
1	GO:0002483 antigen processing and presentation of endogenous peptide antigen	1.58148e-07	5
2	GO:0044419 biological process involved in interspecies interaction between organisms	6.4767e-63	112
2	GO:0009607 response to biotic stimulus	1.26328e-62	107
2	GO:0051707 response to other organism	1.50262e-62	106
2	GO:0043207 response to external biotic stimulus	1.89224e-62	106
2	GO:0098542 defense response to other organism	2.26646e-62	95
2	GO:0009615 response to virus	2.26876e-58	62
2	GO:0045087 innate immune response	6.98609e-58	82
2	GO:0006952 defense response	4.48168e-55	100
2	GO:0051607 defense response to virus	1.53398e-54	55
2	GO:0140546 defense response to symbiont	1.8651e-54	55
2	GO:0006955 immune response	8.26841e-51	100
2	GO:0002376 immune system process	6.99483e-49	118
2	GO:0035456 response to interferon-beta	5.35263e-47	32
2	GO:0009605 response to external stimulus	2.20472e-46	122
2	GO:0002831 regulation of response to biotic stimulus	5.03592e-44	46
2	GO:0035458 cellular response to interferon-beta	4.2072e-43	29
2	GO:0006950 response to stress	3.94264e-41	126
2	GO:0045088 regulation of innate immune response	1.30848e-36	36
2	GO:0031347 regulation of defense response	1.74001e-36	49
2	GO:0050776 regulation of immune response	1.43722e-35	65
2	GO:0034097 response to cytokine	5.79175e-35	67
2	GO:0032101 regulation of response to external stimulus	2.49755e-34	55
2	GO:0002682 regulation of immune system process	5.20604e-31	75
2	GO:0071345 cellular response to cytokine stimulus	1.71707e-30	60
2	GO:0048525 negative regulation of viral process	6.53763e-27	25
2	GO:0002833 positive regulation of response to biotic stimulus	1.55882e-25	30
2	GO:0080134 regulation of response to stress	1.69518e-23	52
2	GO:0050792 regulation of viral process	4.75307e-23	27
2	GO:0071310 cellular response to organic substance	1.22348e-22	82
2	GO:0045071 negative regulation of viral genome replication	2.27717e-22	19
3	GO:0050793 regulation of developmental process	9.48614e-16	45
3	GO:0048518 positive regulation of biological process	8.4765e-13	69
3	GO:0032502 developmental process	1.35646e-12	67
3	GO:0048522 positive regulation of cellular process	1.38675e-12	65
3	GO:0019222 regulation of metabolic process	1.46442e-12	72
3	GO:0008219 cell death	1.50275e-12	30
3	GO:0048856 anatomical structure development	4.46015e-12	65
3	GO:0006950 response to stress	1.1661e-11	40
3	GO:0060255 regulation of macromolecule metabolic process	1.27707e-11	68
3	GO:0070887 cellular response to chemical stimulus	1.52862e-11	37
3	GO:0009893 positive regulation of metabolic process	2.13142e-11	51
3	GO:0009653 anatomical structure morphogenesis	2.61605e-11	32
3	GO:0030154 cell differentiation	4.66059e-11	51
3	GO:0048646 anatomical structure formation involved in morphogenesis	5.11133e-11	22
3	GO:0048519 negative regulation of biological process	5.6375e-11	47
3	GO:0048869 cellular developmental process	6.17589e-11	51
3	GO:0080090 regulation of primary metabolic process	6.28123e-11	62
3	GO:0051171 regulation of nitrogen compound metabolic process	6.52963e-11	61
3	GO:0031323 regulation of cellular metabolic process	9.81664e-11	60
3	GO:0035556 intracellular signal transduction	2.26706e-10	31
3	GO:0048523 negative regulation of cellular process	3.18138e-10	55
3	GO:0006915 apoptotic process	6.04032e-10	26
3	GO:0051239 regulation of multicellular organismal process	7.58923e-10	39
3	GO:0048731 system development	1.04625e-09	52
3	GO:0012501 programmed cell death	1.11657e-09	26
3	GO:0010941 regulation of cell death	1.42954e-09	30
3	GO:0051172 negative regulation of nitrogen compound metabolic process	1.46814e-09	38
3	GO:0007275 multicellular organism development	1.47847e-09	55
3	GO:0072359 circulatory system development	1.62777e-09	26
3	GO:0010604 positive regulation of macromolecule metabolic process	1.89524e-09	46
4	GO:0006950 response to stress	2.934e-16	65
4	GO:0070887 cellular response to chemical stimulus	1.1405e-15	57
4	GO:0009058 biosynthetic process	1.09963e-13	73
4	GO:1901576 organic substance biosynthetic process	1.74797e-13	72
4	GO:0010033 response to organic substance	2.0368e-12	52
4	GO:0042221 response to chemical	4.73819e-11	62
4	GO:0044249 cellular biosynthetic process	1.13721e-10	67
4	GO:0044281 small molecule metabolic process	4.33765e-10	29
4	GO:0006753 nucleoside phosphate metabolic process	1.01567e-09	18
4	GO:1901564 organonitrogen compound metabolic process	1.1897e-09	70
4	GO:0009205 purine ribonucleoside triphosphate metabolic process	1.39225e-09	11
4	GO:0006091 generation of precursor metabolites and energy	1.52929e-09	15
4	GO:0009144 purine nucleoside triphosphate metabolic process	1.80293e-09	11
4	GO:0009199 ribonucleoside triphosphate metabolic process	1.96239e-09	11
4	GO:0009117 nucleotide metabolic process	1.98618e-09	16
4	GO:0048522 positive regulation of cellular process	2.31218e-09	68
4	GO:0009141 nucleoside triphosphate metabolic process	4.24797e-09	11
4	GO:0055086 nucleobase-containing small molecule metabolic process	4.78918e-09	18
4	GO:0050896 response to stimulus	4.863e-09	93
4	GO:0006979 response to oxidative stress	1.16919e-08	18
4	GO:0046034 ATP metabolic process	1.43534e-08	10
4	GO:0044271 cellular nitrogen compound biosynthetic process	1.80371e-08	58
4	GO:0071310 cellular response to organic substance	3.13219e-08	41
4	GO:0048518 positive regulation of biological process	4.00739e-08	70
4	GO:1901700 response to oxygen-containing compound	4.8361e-08	30
4	GO:0072521 purine-containing compound metabolic process	5.78395e-08	14
4	GO:0042773 ATP synthesis coupled electron transport	6.38997e-08	8
4	GO:0032502 developmental process	1.29591e-07	65
4	GO:0009150 purine ribonucleotide metabolic process	1.68042e-07	13
4	GO:0048519 negative regulation of biological process	1.69517e-07	56
