## Supplementary Table 7 for "SARS-CoV-2 mRNA vaccine is re-adenylated *in vivo*, enhancing antigen production and immune response"

### Sheet: Supplementary Table 7
cluster	GO:BP term	p.value	intersection size
1	GO:0048002 antigen processing and presentation of peptide antigen	3.82215e-06	5
1	GO:0002376 immune system process	4.47285e-06	14
1	GO:0006457 protein folding	5.92332e-06	6
1	GO:0002474 antigen processing and presentation of peptide antigen via MHC class I	8.00199e-06	4
1	GO:0019882 antigen processing and presentation	4.40376e-05	5
1	GO:0034976 response to endoplasmic reticulum stress	5.85857e-05	6
1	GO:0044419 biological process involved in interspecies interaction between organisms	9.65851e-05	11
1	GO:0009605 response to external stimulus	0.000154245	13
1	GO:0006950 response to stress	0.0003634	14
1	GO:0050896 response to stimulus	0.000641381	20
1	GO:0048584 positive regulation of response to stimulus	0.000654158	11
1	GO:0009607 response to biotic stimulus	0.000676133	10
1	GO:0001916 positive regulation of T cell mediated cytotoxicity	0.000875218	3
1	GO:0036503 ERAD pathway	0.00201316	4
1	GO:0001914 regulation of T cell mediated cytotoxicity	0.00214795	3
1	GO:0002682 regulation of immune system process	0.00230688	9
1	GO:0002476 antigen processing and presentation of endogenous peptide antigen via MHC class Ib	0.00239454	3
1	GO:0002428 antigen processing and presentation of peptide antigen via MHC class Ib	0.00265921	3
1	GO:0048583 regulation of response to stimulus	0.00282058	13
1	GO:0051085 chaperone cofactor-dependent protein refolding	0.0029426	3
1	GO:0002475 antigen processing and presentation via MHC class Ib	0.00324531	3
1	GO:1903901 negative regulation of viral life cycle	0.00391123	3
1	GO:0051084 'de novo' post-translational protein folding	0.00427568	3
1	GO:0006458 'de novo' protein folding	0.00466195	3
1	GO:0002483 antigen processing and presentation of endogenous peptide antigen	0.00507066	3
1	GO:0002397 MHC class I protein complex assembly	0.00544455	2
1	GO:0002502 peptide antigen assembly with MHC class I protein complex	0.00544455	2
1	GO:1903334 positive regulation of protein folding	0.00544455	2
1	GO:0019883 antigen processing and presentation of endogenous antigen	0.00550242	3
1	GO:0051707 response to other organism	0.00617785	9
2	GO:0006955 immune response	1.71716e-08	16
2	GO:0006952 defense response	1.57581e-07	15
2	GO:0050776 regulation of immune response	1.92577e-07	12
2	GO:0002376 immune system process	1.26447e-06	17
2	GO:0009607 response to biotic stimulus	2.32621e-06	14
2	GO:0002682 regulation of immune system process	4.94897e-06	13
2	GO:0044419 biological process involved in interspecies interaction between organisms	5.19697e-06	14
2	GO:0002252 immune effector process	7.12036e-06	10
2	GO:0002697 regulation of immune effector process	1.39085e-05	8
2	GO:0031343 positive regulation of cell killing	1.9298e-05	5
2	GO:0051707 response to other organism	2.0736e-05	13
2	GO:0043207 response to external biotic stimulus	2.13086e-05	13
2	GO:0050778 positive regulation of immune response	2.99891e-05	9
2	GO:0098542 defense response to other organism	5.77756e-05	11
2	GO:0001906 cell killing	0.000165691	6
2	GO:0031341 regulation of cell killing	0.000194582	5
2	GO:0006950 response to stress	0.000226226	17
2	GO:0019885 antigen processing and presentation of endogenous peptide antigen via MHC class I	0.000229293	3
2	GO:0019882 antigen processing and presentation	0.000254453	5
2	GO:0048584 positive regulation of response to stimulus	0.000523776	13
2	GO:0045087 innate immune response	0.000690078	9
2	GO:0002699 positive regulation of immune effector process	0.000717624	6
2	GO:0001912 positive regulation of leukocyte mediated cytotoxicity	0.000772171	4
2	GO:0002684 positive regulation of immune system process	0.00154535	9
2	GO:0048002 antigen processing and presentation of peptide antigen	0.00175097	4
2	GO:0009605 response to external stimulus	0.00256649	14
2	GO:0001910 regulation of leukocyte mediated cytotoxicity	0.00434017	4
2	GO:0050866 negative regulation of cell activation	0.0051197	5
2	GO:0002474 antigen processing and presentation of peptide antigen via MHC class I	0.0055191	3
2	GO:0006959 humoral immune response	0.0058001	6
3	GO:0001775 cell activation	2.12153e-07	13
3	GO:0032502 developmental process	5.49001e-07	24
3	GO:0045584 negative regulation of cytotoxic T cell differentiation	1.92071e-06	3
3	GO:0006950 response to stress	3.02394e-06	19
3	GO:0002682 regulation of immune system process	4.94897e-06	13
3	GO:2000524 negative regulation of T cell costimulation	7.67714e-06	3
3	GO:0002774 Fc receptor mediated inhibitory signaling pathway	7.67714e-06	3
3	GO:0042110 T cell activation	8.50146e-06	9
3	GO:0048513 animal organ development	1.03321e-05	18
3	GO:0007249 I-kappaB kinase/NF-kappaB signaling	1.20366e-05	7
3	GO:0002376 immune system process	1.31939e-05	16
3	GO:0002767 immune response-inhibiting cell surface receptor signaling pathway	1.91786e-05	3
3	GO:0150102 negative regulation of monocyte activation	1.91786e-05	3
3	GO:1900016 negative regulation of cytokine production involved in inflammatory response	1.98461e-05	4
3	GO:0008283 cell population proliferation	2.06949e-05	14
3	GO:0045583 regulation of cytotoxic T cell differentiation	3.83289e-05	3
3	GO:0043378 positive regulation of CD8-positive, alpha-beta T cell differentiation	3.83289e-05	3
3	GO:0048519 negative regulation of biological process	4.56561e-05	21
3	GO:0030217 T cell differentiation	5.04449e-05	7
3	GO:0002507 tolerance induction	5.09511e-05	4
3	GO:0032682 negative regulation of chemokine production	5.84549e-05	4
3	GO:0048856 anatomical structure development	6.66367e-05	21
3	GO:0002669 positive regulation of T cell anergy	6.70259e-05	3
3	GO:0045065 cytotoxic T cell differentiation	6.70259e-05	3
3	GO:0002913 positive regulation of lymphocyte anergy	6.70259e-05	3
3	GO:0002765 immune response-inhibiting signal transduction	6.70259e-05	3
3	GO:0002719 negative regulation of cytokine production involved in immune response	8.59597e-05	4
3	GO:0032714 negative regulation of interleukin-5 production	0.000107162	3
3	GO:0043376 regulation of CD8-positive, alpha-beta T cell differentiation	0.000107162	3
3	GO:2000523 regulation of T cell costimulation	0.000107162	3
4	GO:0002181 cytoplasmic translation	3.27599e-25	16
4	GO:0006412 translation	4.72038e-23	21
4	GO:0043043 peptide biosynthetic process	9.29163e-23	21
4	GO:0043604 amide biosynthetic process	1.93807e-21	21
4	GO:0006518 peptide metabolic process	6.93423e-21	21
4	GO:0034645 cellular macromolecule biosynthetic process	2.25371e-20	22
4	GO:0043603 cellular amide metabolic process	1.23833e-18	21
4	GO:1901566 organonitrogen compound biosynthetic process	2.45309e-15	21
4	GO:0044260 cellular macromolecule metabolic process	2.98807e-11	22
4	GO:0009059 macromolecule biosynthetic process	1.57598e-08	23
4	GO:0044271 cellular nitrogen compound biosynthetic process	1.76002e-08	23
4	GO:0044249 cellular biosynthetic process	6.23046e-08	24
4	GO:0009058 biosynthetic process	1.24043e-07	24
4	GO:0019538 protein metabolic process	3.0087e-07	23
4	GO:1901576 organic substance biosynthetic process	9.27013e-07	23
4	GO:1901564 organonitrogen compound metabolic process	9.54055e-06	23
4	GO:0010467 gene expression	2.9687e-05	26
4	GO:0010941 regulation of cell death	0.000616752	12
4	GO:0008219 cell death	0.000666342	13
4	GO:2000112 regulation of cellular macromolecule biosynthetic process	0.00144247	7
4	GO:0034641 cellular nitrogen compound metabolic process	0.00156927	24
4	GO:0042274 ribosomal small subunit biogenesis	0.00205292	4
4	GO:0044237 cellular metabolic process	0.00378032	27
4	GO:0006417 regulation of translation	0.00792182	6
4	GO:0034248 regulation of cellular amide metabolic process	0.0182271	6
4	GO:0008152 metabolic process	0.0261251	28
4	GO:0048522 positive regulation of cellular process	0.0274965	18
4	GO:0043170 macromolecule metabolic process	0.0343549	26
4	GO:0042254 ribosome biogenesis	0.0376381	5
4	GO:0006955 immune response	0.0432775	10
